# Landscapes of ribosome dwell times and relationship with aminoacyl-tRNA levels in mammals

**DOI:** 10.1101/551838

**Authors:** Cédric Gobet, Benjamin Weger, Julien Marquis, Eva Martin, Frédéric Gachon, Felix Naef

## Abstract

Protein translation depends on mRNA-specific initiation, elongation and termination rates. While ribosome elongation is well studied in bacteria and yeast, less is known in higher eukaryotes. Here, we combined ribosome and tRNA profiling to investigate the relations between ribosome elongation rates, (aminoacyl-) tRNA levels, and codon usage in mammals. We modeled codon-specific ribosome dwell times and translation efficiencies from ribosome profiling, considering codon-pair interactions between ribosome sites. In mouse liver, the model revealed site and codon specific dwell times, as well as codon-pair interactions clustering by amino acids. While translation efficiencies varied significantly across diurnal time and feeding regimen, codon dwell times were highly stable and conserved in human. Profiling of tRNA levels correlated with codon usage and several tRNAs were lowly aminoacylated, which was conserved in fasted mice. Finally, codons with lowly aminoacylated tRNAs and high codon usage relative to tRNA abundance exhibited long dwell times. Together, these analyses started to reveal complex dependencies between ribosome dwell times, tRNA loading, and codon usage in mammals.
