## Supplementary material for "Landscapes of ribosome dwell times and relationship with aminoacyl-tRNA levels in mammals": (aminoacyl-) tRNA profiling in AL and FA mouse liver

ZT04_AL_NaCl_1	ZT12_AL_NaCl_1	ZT18_AL_NaCl_1	ZT04_ST_NaCl_1	ZT12_ST_NaCl_1	ZT18_ST_NaCl_1	ZT04_AL_Periodate_1	ZT12_AL_Periodate_1	ZT18_AL_Periodate_1	ZT04_ST_Periodate_1	ZT12_ST_Periodate_1	ZT18_ST_Periodate_1	ZT04_AL_NaCl_2	ZT12_AL_NaCl_2	ZT18_AL_NaCl_2	ZT04_ST_NaCl_2	ZT12_ST_NaCl_2	ZT18_ST_NaCl_2	ZT04_AL_Periodate_2	ZT12_AL_Periodate_2	ZT18_AL_Periodate_2	ZT04_ST_Periodate_2	ZT12_ST_Periodate_2	ZT18_ST_Periodate_2	amino	codon
13.6940	13.0192	13.7683	13.3569	13.5107	13.5515	13.8450	13.0766	13.0742	12.8949	12.8883	14.0954	13.2475	13.2361	12.9706	12.8584	12.9393	12.7487	13.5001	13.8473	13.3964	13.0717	13.1671	13.4868	Val	GTT
13.1348	12.6086	13.6749	13.2646	13.2698	12.7390	13.3336	13.3923	13.3581	12.6249	12.6992	13.0679	13.1387	12.8358	12.6103	12.5861	13.1525	12.7046	12.4708	13.3868	13.2941	13.1266	12.4185	12.1712	Leu	CTT
14.5564	15.6972	15.2942	15.2500	15.3753	14.8562	15.7254	14.9558	14.7823	15.0293	15.7523	15.2540	14.6399	15.2664	15.3208	15.1246	15.0006	15.1902	15.7107	15.3331	15.1830	15.1674	14.5430	14.2118	Ile	ATT
3.9318	1.8290	3.0427	2.3217	1.7090	2.8177	1.9412	2.9700	1.9766	1.4662	-5.0829	1.3808	2.2675	1.5962	2.0903	2.6751	1.8567	1.2372	3.6165	1.6298	2.4467	2.0576	1.7116	1.5430	Cys	TGT
8.5230	7.7444	8.8630	8.3659	8.6464	7.8283	7.9905	7.4829	7.4567	6.8006	7.1017	8.2875	8.2429	8.0213	7.7932	7.6772	8.0552	7.5602	7.1248	8.3070	8.0063	7.8645	7.1628	7.1463	Ser	TCT
13.9477	13.1319	14.0796	13.7020	14.1331	13.9714	13.2917	13.3448	13.2576	13.3284	12.9054	14.0079	13.3900	13.9679	13.3215	13.4065	13.0746	12.9954	13.0385	14.1134	13.9289	13.5006	13.0453	12.7166	Ala	GCT
12.5070	11.8191	12.2880	12.3132	11.8722	12.0183	11.6702	13.2353	13.0287	12.3249	11.7824	12.6376	12.1800	11.9415	11.7997	12.2605	12.2788	11.9944	12.5400	12.9586	13.3703	12.7189	12.3228	12.0103	Pro	CCT
10.1267	9.8938	10.6778	10.4242	10.4399	9.9231	9.9517	9.7844	9.6024	9.3270	9.8852	10.2441	9.4913	10.2750	10.4597	9.7797	9.7455	9.9230	9.2396	10.6365	10.4494	10.6696	9.7481	9.1552	Thr	ACT
8.3328	7.3932	8.1675	7.5980	8.0083	7.1992	8.0720	7.8750	7.7918	7.1826	7.4716	7.9945	7.9689	7.4345	7.3317	7.0764	7.7237	7.4033	7.3922	8.2773	7.8138	7.9931	7.5088	7.5598	Leu	TTG
14.1040	12.8364	13.8525	13.4563	13.5258	13.5524	14.0043	13.1973	13.2510	13.1214	12.8171	14.1987	13.4367	13.3339	12.9781	12.9894	13.2087	12.6583	14.2722	13.7648	13.4132	13.1835	13.4002	13.6649	Val	GTG
13.5342	12.7569	13.6470	13.2628	13.3810	12.7097	13.3839	13.2963	13.3418	12.7712	13.0159	13.4907	13.6100	12.8931	12.8173	12.6185	13.1205	12.8569	12.9160	13.7048	13.2091	13.4323	13.0430	12.9659	Leu	CTG
14.1980	14.8081	14.6685	14.4889	14.9258	14.6287	15.1808	14.3685	14.2364	14.5613	15.1724	15.0685	14.0297	14.6221	14.8708	14.0454	14.3126	14.4908	14.3106	14.5057	14.3317	14.5945	14.2997	14.3310	Met	ATG
13.0078	12.5103	13.3995	12.8819	12.9349	13.0663	13.2960	12.1290	12.3879	12.0397	12.4347	13.0687	12.7134	12.9026	12.9581	12.8141	12.4817	12.1339	12.6672	12.7876	12.2346	12.3292	12.8488	13.2658	iMet	i-ATG
10.6137	9.9228	10.5518	10.2853	10.5189	10.7689	9.9259	10.1149	9.8259	10.0540	9.4029	10.6438	10.4083	10.9213	10.3867	10.2357	10.3678	10.1210	10.2338	10.8464	10.4940	10.4022	9.9346	10.0170	Trp	TGG
12.7954	12.7182	13.0213	12.8099	13.0610	12.8289	12.8106	12.8913	12.9153	13.0808	12.9837	13.1995	12.9556	13.0887	12.9504	13.0049	13.3227	12.9718	12.9766	13.2553	12.9459	13.1946	13.0523	13.2292	Gly	GGG
8.8554	7.5985	8.4468	8.4176	8.1839	8.2741	8.3478	9.0587	8.9284	8.5257	7.7461	8.6836	8.5428	8.5648	8.2877	8.4326	8.1968	7.7702	8.5146	9.1569	9.4722	8.5937	8.5087	8.1931	Arg	CGG
8.4759	9.1579	8.7686	8.4639	8.6055	8.4446	8.9852	9.0190	8.8623	8.9068	9.1996	8.5663	7.9087	8.0345	8.4311	8.2300	7.8429	8.2337	8.3841	7.7226	8.3591	8.4056	8.2507	7.8204	Arg	AGG
7.9740	7.6388	8.1699	7.9469	8.2168	7.3933	7.8144	7.5324	7.6236	7.2010	7.3007	7.8168	8.4965	8.2251	8.0288	7.8440	8.2516	7.6296	7.4028	8.2837	8.0468	8.0680	7.5115	7.7341	Ser	TCG
12.0168	11.0247	11.8019	11.4450	11.6263	11.7235	11.3213	11.5266	11.4392	11.2931	10.5155	11.5247	11.7225	11.6193	11.0335	11.3673	11.1727	10.8374	11.6415	11.7525	11.7665	11.3976	11.0747	10.8228	Ala	GCG
11.3508	10.1552	10.9894	11.0206	10.5416	10.6083	10.3060	11.9737	11.7105	10.8303	10.1432	11.2712	11.0670	10.6479	10.2329	10.8885	11.0902	10.5350	11.3137	11.7539	12.1064	11.3985	11.1264	10.9688	Pro	CCG
9.5218	7.9885	8.7314	8.2089	8.2879	8.5985	7.7943	8.2736	8.1121	7.9354	7.5507	7.9198	8.6422	8.8161	8.9749	8.6662	8.1610	8.2648	7.3901	8.2135	8.6019	8.3965	8.4294	8.1931	Thr	ACG
12.1545	10.2347	11.5696	11.2859	10.9329	11.4139	11.2316	11.9689	11.6483	11.1017	10.2612	11.4564	11.1777	11.1522	10.4921	11.2703	11.4322	10.7001	11.1197	11.7360	11.3874	11.8047	11.9095	12.2744	Glu	GAG
14.4439	14.1313	13.7098	13.6938	13.9039	14.1105	14.9426	15.2456	15.2608	15.1155	14.9486	14.8421	14.8964	14.5940	14.8036	14.4735	14.4760	14.6510	15.0222	14.9698	15.4313	15.6089	15.4649	14.9881	Gln	CAG
17.2295	16.7625	16.9397	16.7611	16.9849	16.7926	16.9934	16.9815	16.6646	16.7457	16.4389	16.8462	16.5604	16.7354	16.6388	16.5679	16.3404	16.3532	16.6805	16.6444	16.8656	16.6425	16.3456	16.0280	Lys	AAG
14.3093	14.6544	14.6897	14.5425	15.1247	14.8668	14.1238	13.8611	13.4835	13.9966	14.1093	14.6700	13.4260	14.6252	14.3411	13.7664	13.8502	14.0404	13.7320	14.1074	14.0542	14.0178	13.2730	13.6603	Phe	TTC
12.3456	12.7063	11.7506	11.8635	11.9569	12.6565	13.0354	12.8428	13.0444	13.0808	13.4682	12.5267	12.7610	12.6751	13.2608	13.7431	13.3207	13.3274	14.5026	12.4318	12.9059	12.7447	13.3235	14.4209	Phe-M	M-TTC
13.2459	14.5000	14.0372	13.9795	14.0477	13.3861	14.6511	13.8104	13.7175	13.7347	14.8000	13.9755	13.4719	13.7936	14.0127	13.6927	13.6595	13.9037	14.1254	14.0567	13.8865	14.0878	13.4788	12.9870	Ile	ATC
13.0105	13.2150	12.4921	12.6091	12.6796	13.3818	13.0885	13.6279	13.7934	14.0369	14.0024	13.4671	12.8667	13.1054	14.0843	14.3262	13.8306	14.0082	14.2974	13.4444	13.8680	13.8213	14.2868	15.3432	Ile-M	M-ATC
14.1783	12.9391	13.7762	13.5502	13.1242	13.5903	13.0776	13.2240	13.0229	12.8130	11.9844	12.9841	12.9909	13.3462	12.8001	13.2402	13.0006	12.5123	13.8720	12.8694	13.0198	12.6764	12.5577	12.1083	Cys	TGC
13.2293	13.9882	13.1695	13.0879	13.3178	13.8513	14.0810	14.0150	13.8378	13.8881	13.9356	13.5091	13.9306	14.1845	14.2866	14.6527	14.2509	14.4053	13.6401	13.5118	13.3638	13.7757	14.4295	15.0776	Cys-M	M-TGC
11.1385	8.8266	10.0832	9.9310	9.5975	9.8102	9.6893	10.9283	10.3940	9.9356	8.5724	10.0503	10.6041	9.7780	9.0206	9.5693	10.3713	9.5453	10.3433	10.7254	10.6529	10.3578	10.0399	10.5725	Gly	GGC
12.1925	11.0446	12.0798	11.9387	11.9132	11.5869	11.3392	11.2491	11.3084	10.9709	10.8388	11.3519	11.9661	11.8810	11.4830	11.6565	11.7022	11.2488	11.0392	11.4815	11.7111	10.9041	11.2825	10.7808	Ser	AGC
8.7623	7.4578	7.3101	7.6449	7.6260	8.7470	9.4017	10.8144	10.6292	10.2700	9.2926	9.9186	9.0919	8.7471	8.5330	9.3938	8.9944	8.6003	10.3613	10.2014	10.4180	11.1215	11.1796	12.1472	Ser-M	M-AGC
6.0525	6.0571	6.0074	5.8472	6.4589	6.2046	6.0688	5.7156	5.6124	5.9834	6.5177	6.4923	5.2555	6.2494	6.3642	5.4188	5.5164	5.6870	5.6814	5.8222	5.8887	6.1595	5.4746	5.5867	Ser	TCC
8.8055	9.6782	9.5270	9.1019	9.3729	8.9147	9.6283	9.1285	9.5124	9.4020	9.7534	9.1526	8.7509	8.8592	9.2833	9.0994	8.3359	8.6255	8.8468	8.7546	9.1535	9.1120	8.8269	7.8047	Ala	GCC
13.1861	13.9925	14.0632	14.1683	13.6536	13.2259	14.0011	14.1905	14.2657	13.6960	14.0917	14.0151	13.4297	13.2046	13.0835	13.5047	13.6308	13.5365	13.6493	13.7972	14.1588	13.5239	13.3395	12.3939	Pro	CCC
13.9776	14.4912	13.6573	13.6805	14.0512	14.5079	12.9774	13.3067	12.9170	13.1627	13.2382	13.1137	14.5287	14.6543	15.0347	15.3496	14.9810	15.1631	13.3521	13.5689	13.0849	13.1938	13.5332	13.8853	Tyr	TAC
8.2167	8.8415	7.7350	7.8460	8.3228	8.8058	7.1422	7.4946	7.1714	7.4611	7.5443	7.4567	8.7457	8.8716	9.2606	9.6659	9.2629	9.4726	7.5726	7.8549	7.2972	7.3778	7.7774	8.1774	Tyr-M	M-TAC
15.5166	13.2680	14.4454	14.3052	13.6588	13.9995	12.1496	12.2725	12.1520	12.1002	10.8431	12.1307	14.4476	13.9046	13.3475	13.7449	13.7808	13.4190	12.1527	12.0935	12.2882	11.8776	12.0286	11.6638	Asp	GAC
10.6389	11.3136	10.2264	10.4103	10.4739	11.3362	11.3200	11.4045	11.6414	11.4053	11.9595	11.4335	10.5349	11.2640	11.6667	12.1680	11.7907	11.9409	11.6185	11.1637	11.4577	11.7866	12.2783	13.3204	Asp-M	M-GAC
12.5568	11.8202	12.7305	12.4311	12.9687	12.3459	12.0130	11.8130	11.3422	11.3507	11.8877	12.5426	12.1255	12.6852	12.2030	12.0985	11.6198	11.8646	11.0270	12.4197	11.9169	12.4911	11.4530	10.6607	His	CAC
16.2915	16.8305	15.5678	15.9355	16.2019	16.7510	15.0644	16.2535	16.1802	16.1590	16.0807	15.4294	17.1270	16.7256	17.3944	17.6594	17.4050	17.5114	15.6878	16.1609	16.2099	16.4135	16.4429	17.1958	His-M	M-CAC
14.7721	14.4247	14.9092	14.7523	14.7495	14.1567	12.2097	11.4068	11.2910	11.3056	11.6802	12.3779	14.9481	14.6182	14.6589	14.1891	14.2402	14.2819	11.3935	12.1947	11.8131	12.1112	11.6967	11.3700	Asn	AAC
12.9175	11.9785	11.8325	12.0909	11.7174	12.5043	9.9636	10.8327	10.8666	10.7472	10.1994	10.5571	12.6299	12.6837	12.7012	13.1861	13.1404	12.8296	11.3073	10.2193	10.7764	10.5588	11.4215	12.7847	Asn-M	M-AAC
4.8758	4.4649	5.1082	4.5780	4.8208	4.6625	5.0368	3.6840	3.6031	4.3509	4.1073	5.1366	4.3343	4.9150	4.5416	4.4988	3.9182	3.7494	4.2147	4.8203	4.2525	4.1589	4.3818	6.3516	Leu	TTA
10.6029	10.9151	9.9154	10.1079	10.0177	10.5647	11.5385	11.7620	12.2279	12.5638	13.1876	11.6647	10.9745	10.7526	11.3794	11.5740	11.1089	11.6581	12.7967	11.2296	11.4683	11.9686	12.6213	14.0869	Leu-M	M-TTA
14.6018	15.3996	15.1076	15.1445	15.0876	14.4662	15.8611	15.1531	15.3280	15.0348	16.0881	15.4590	15.0316	14.2615	14.8204	14.1825	14.7206	14.9475	14.6722	15.2457	15.1758	15.2597	14.8024	14.2644	Val	GTA
8.3362	9.2843	8.6835	8.9562	8.5628	9.1623	8.3646	9.5031	9.2477	9.9511	10.0624	8.9772	8.6015	9.4475	9.5704	9.9716	10.2132	9.7445	10.2359	9.3569	8.6603	9.9780	10.2471	11.5554	Val-M	M-GTA
13.4170	14.5476	14.6635	14.2302	14.3455	13.5069	14.8310	14.3353	14.4398	13.9309	15.1299	14.1625	13.9085	13.6088	13.8355	13.5599	13.9094	13.9689	13.4862	14.1534	13.9805	14.1267	13.5165	12.9302	Leu	CTA
10.5470	11.0501	10.1050	10.0883	10.2198	10.9463	11.7439	11.8491	11.9209	12.0746	12.5904	11.6593	10.7206	11.0392	11.6102	11.8132	11.1377	11.4871	12.2974	11.6627	11.5284	11.7095	12.1963	13.2735	Leu-M	M-CTA
10.4332	11.5083	11.0456	10.9579	11.4057	10.9964	9.7046	9.4092	9.3507	9.7032	10.2193	10.0015	10.8331	11.4753	11.5021	10.9577	11.0627	11.4654	9.4018	9.8062	9.7429	9.8033	9.3991	9.5728	Ile	ATA
9.0064	8.2563	8.9241	8.5472	8.5244	8.0508	9.0093	9.2150	9.3420	9.0050	8.6303	8.6619	9.2921	8.4036	7.7371	8.0334	9.0219	8.3350	8.3495	9.0435	8.8767	8.7016	8.5290	9.1603	SeC	TGA
12.1863	12.9847	12.1923	12.1716	12.2598	12.8923	12.6333	12.4767	12.7067	13.0863	13.3723	12.4037	12.9213	12.9863	13.6530	13.9020	13.1565	13.3768	12.9499	12.8705	12.5743	13.0960	13.3990	14.8256	Trp-M	M-TGA
15.6749	15.7512	15.8054	15.7558	15.8624	16.1547	15.9023	15.7546	15.6515	16.0610	15.8263	16.1550	15.8411	16.2520	15.8746	15.8597	16.0637	15.9081	15.8833	16.0441	15.8425	15.7938	15.8252	15.6939	Gly	GGA
11.7520	12.5430	11.7689	11.7118	11.8743	12.5450	12.6336	12.5832	12.4524	13.0928	13.2457	12.3464	11.8900	12.3236	12.7658	12.9823	12.4883	12.5824	13.6150	12.3969	11.8609	12.6691	12.9534	14.4215	Gly-M	M-GGA
8.8027	8.2328	8.7747	8.7603	8.5589	8.5240	8.9779	9.0956	8.9502	9.0092	8.9088	9.1970	8.8381	8.9441	9.0085	8.4253	8.4637	8.3454	8.8606	9.3843	9.4292	9.2177	9.2268	9.1726	Arg	CGA
14.6397	15.2448	14.5100	14.5251	14.7424	15.2494	15.0677	15.3389	15.4814	15.5235	15.7431	15.2944	13.7480	14.9729	15.6018	15.8591	15.2671	15.6153	15.3827	14.2529	15.0840	15.4406	15.9243	16.7072	Arg-M	M-CGA
7.9344	7.5976	7.9688	7.7352	7.7420	7.7031	7.3185	6.8342	7.1165	6.7714	6.9834	6.9730	8.0715	8.2556	8.4732	8.3159	7.6186	7.5953	7.0793	6.8851	7.5700	6.8492	6.5467	6.7576	Arg	AGA
10.1442	11.3898	11.1086	10.9050	10.9318	10.1603	11.2729	10.3608	10.4431	10.0013	11.3988	10.6774	10.9049	10.5794	10.8413	10.3690	10.9689	10.9314	10.0457	10.8279	10.4772	10.6600	10.2423	10.4468	Ser	TCA
11.7132	12.3572	11.6255	11.2498	11.3057	12.0016	12.7942	13.0780	13.0823	13.2172	13.5246	12.8149	11.1551	11.6903	11.9018	12.2984	12.1642	12.2198	13.6663	12.4447	12.5619	12.7463	13.3924	14.0317	Ser-M	M-TCA
15.7306	16.7257	16.5482	16.2169	16.5382	16.2929	16.5478	16.0596	16.0652	16.3610	16.7743	16.2538	16.0413	16.2810	16.0116	16.0808	15.8510	16.1145	16.0759	16.1569	16.0136	15.8956	15.7887	15.1364	Ala	GCA
10.7557	11.5629	10.6128	10.8639	10.6002	11.4143	11.0043	11.5709	11.4532	11.8233	11.7749	11.1935	10.5613	11.4449	11.7505	12.3460	11.8712	12.0582	12.2231	10.9632	11.2186	10.9792	11.8383	12.8542	Ala-M	M-GCA
15.5203	16.5162	16.2563	16.2578	15.9128	15.6297	16.2128	16.9469	16.9685	16.4657	16.9574	16.3524	15.8778	15.7782	15.9403	16.1825	16.1057	16.1951	16.3612	16.3873	16.8393	16.3937	16.3423	15.4848	Pro	CCA
13.8230	14.3881	13.7650	13.7330	13.6527	14.2184	15.3970	15.5399	15.9879	15.9904	15.7079	15.0545	14.2747	14.4607	14.8153	15.1842	15.0902	14.9233	15.9979	14.7344	15.4517	15.4334	16.1236	16.6612	Pro-M	M-CCA
13.7669	14.5853	14.3708	14.2456	14.4856	14.0489	14.2918	14.1986	14.1128	13.9285	14.6356	14.2944	14.1826	14.2297	14.5022	14.1707	14.2684	14.4730	14.0908	14.5885	14.3971	14.3453	13.9307	13.4643	Thr	ACA
11.6338	11.6656	10.7696	11.0054	11.1337	11.4058	11.9571	12.2334	12.1863	12.3209	11.9839	11.4449	9.9755	10.4804	12.1732	11.8657	11.5405	11.9170	12.1370	9.9158	10.8999	12.2617	12.1671	12.8685	Thr-M	M-ACA
10.7858	9.1618	10.4408	10.1949	9.8033	9.6429	11.9404	10.1524	10.3212	10.3356	11.2297	11.1209	9.7593	9.7653	9.4786	9.2705	9.2634	8.9204	10.1007	10.7887	10.5119	10.6339	10.3226	10.1120	Glu	GAA
13.0042	13.3795	12.8311	12.7372	12.6547	13.2084	12.9283	12.8112	12.8275	12.8683	13.1664	12.3892	13.1272	13.5756	13.6739	14.0496	13.9050	13.6341	12.9450	12.0727	12.3643	12.3191	13.0855	14.0000	Glu-M	M-GAA
11.5088	10.7992	11.2159	10.8359	11.1088	11.2416	11.0561	10.9187	10.9235	10.8903	10.8337	11.1322	11.1207	11.4370	11.2511	10.9585	10.7339	10.7093	11.0910	10.9615	11.1872	11.1510	10.9098	10.9037	Gln	CAA
9.7770	10.3375	9.3964	9.5107	9.1542	9.9168	9.6604	9.8488	9.9538	10.0821	10.1436	9.4887	9.6722	10.2214	10.3710	10.7492	10.6691	10.7193	10.2411	8.9788	9.3525	9.3964	10.2070	11.2925	Gln-M	M-CAA
13.2480	12.7559	13.0485	12.9250	13.0266	12.6670	13.8491	12.7594	12.3991	12.7483	13.5074	13.4362	12.3253	12.8770	12.8281	12.5077	11.9882	12.1733	13.4706	12.9050	12.8369	12.5858	11.9585	11.7215	Lys	AAA
13.0564	12.5711	12.3258	12.5053	12.3945	13.1926	12.9729	12.7777	12.8271	12.7041	12.9271	12.5681	12.9875	13.0968	13.1910	13.7225	13.0873	13.0836	13.1620	12.4605	12.8284	12.4172	13.0833	14.1143	Lys-M	M-AAA
0.0000	0.0000	0.0000	0.0000	0.0000	0.0000	0.0000	0.0000	0.0000	0.0000	0.0000	0.0000	0.0000	0.0000	0.0000	0.0000	0.0000	0.0000	0.0000	0.0000	0.0000	0.0000	0.0000	0.0000	Phe	TTT
0.0000	0.0000	0.0000	0.0000	0.0000	0.0000	0.0000	0.0000	0.0000	0.0000	0.0000	0.0000	0.0000	0.0000	0.0000	0.0000	0.0000	0.0000	0.0000	0.0000	0.0000	0.0000	0.0000	0.0000	Tyr	TAT
0.0000	0.0000	0.0000	0.0000	0.0000	0.0000	0.0000	0.0000	0.0000	0.0000	0.0000	0.0000	0.0000	0.0000	0.0000	0.0000	0.0000	0.0000	0.0000	0.0000	0.0000	0.0000	0.0000	0.0000	Leu	CTC
0.0000	0.0000	0.0000	0.0000	0.0000	0.0000	0.0000	0.0000	0.0000	0.0000	0.0000	0.0000	0.0000	0.0000	0.0000	0.0000	0.0000	0.0000	0.0000	0.0000	0.0000	0.0000	0.0000	0.0000	His	CAT
0.0000	0.0000	0.0000	0.0000	0.0000	0.0000	0.0000	0.0000	0.0000	0.0000	0.0000	0.0000	0.0000	0.0000	0.0000	0.0000	0.0000	0.0000	0.0000	0.0000	0.0000	0.0000	0.0000	0.0000	Arg	CGT
0.0000	0.0000	0.0000	0.0000	0.0000	0.0000	0.0000	0.0000	0.0000	0.0000	0.0000	0.0000	0.0000	0.0000	0.0000	0.0000	0.0000	0.0000	0.0000	0.0000	0.0000	0.0000	0.0000	0.0000	Arg	CGC
0.0000	0.0000	0.0000	0.0000	0.0000	0.0000	0.0000	0.0000	0.0000	0.0000	0.0000	0.0000	0.0000	0.0000	0.0000	0.0000	0.0000	0.0000	0.0000	0.0000	0.0000	0.0000	0.0000	0.0000	Thr	ACC
0.0000	0.0000	0.0000	0.0000	0.0000	0.0000	0.0000	0.0000	0.0000	0.0000	0.0000	0.0000	0.0000	0.0000	0.0000	0.0000	0.0000	0.0000	0.0000	0.0000	0.0000	0.0000	0.0000	0.0000	Asn	AAT
0.0000	0.0000	0.0000	0.0000	0.0000	0.0000	0.0000	0.0000	0.0000	0.0000	0.0000	0.0000	0.0000	0.0000	0.0000	0.0000	0.0000	0.0000	0.0000	0.0000	0.0000	0.0000	0.0000	0.0000	Ser	AGT
0.0000	0.0000	0.0000	0.0000	0.0000	0.0000	0.0000	0.0000	0.0000	0.0000	0.0000	0.0000	0.0000	0.0000	0.0000	0.0000	0.0000	0.0000	0.0000	0.0000	0.0000	0.0000	0.0000	0.0000	Val	GTC
0.0000	0.0000	0.0000	0.0000	0.0000	0.0000	0.0000	0.0000	0.0000	0.0000	0.0000	0.0000	0.0000	0.0000	0.0000	0.0000	0.0000	0.0000	0.0000	0.0000	0.0000	0.0000	0.0000	0.0000	Asp	GAT
0.0000	0.0000	0.0000	0.0000	0.0000	0.0000	0.0000	0.0000	0.0000	0.0000	0.0000	0.0000	0.0000	0.0000	0.0000	0.0000	0.0000	0.0000	0.0000	0.0000	0.0000	0.0000	0.0000	0.0000	Gly	GGT
